# Children’s DNA Methylation and Family Dynamics in a Congo Basin Subsistence Community: Links with Parental Conflict and Fathers’ Caregiving

**DOI:** 10.64898/2026.06.15.732362

**Authors:** Meingold Hiu-ming Chan, Sarah M. Merrill, Beryl Zhuang, David T.S. Lin, Julia L. MacIsaac, Valchy Miegakanda, Sheina Lew-Levy, Adam H. Boyette, Michael S. Kobor, Lee T. Gettler

## Abstract

Family environments may contribute to children’s long-term health through biological processes, including epigenetic regulation such as DNA methylation (DNAm). However, most studies in this area focus on Euro-American populations while also rarely including fathering data. The current study investigated children’s blood DNAm associations with positive (father caregiving) and negative (parental conflict) family dynamics in a smaller-scale subsistence society living in the Congo Basin rainforest. We measured DNAm from dried blood spots of 54 children (mean age=8.48 years) and conducted three epigenome-wide association studies aimed at discovering differential co-methylated regions (CMRs) associated with family dynamics. Via path models, we investigated the health implications and shared contribution of family factors of the identified CMRs. Differential DNAm associated with family dynamics was localized to genes related to stress, immunology, development, and aging, thus possibly linking to children’s physical health and were simultaneously connected to other family factors such as number of siblings. Our findings suggested similarities in biological embedding of family factors across socio-ecologically diverse contexts.
