## Supplementary Table 3 for "Children’s DNA Methylation and Family Dynamics in a Congo Basin Subsistence Community: Links with Parental Conflict and Fathers’ Caregiving"

### Sheet: Model1
	Estimate	Std.Err	z-value	P(>|z|)	Std.lv	Std.all
Conflict CMR PC1 ~
conflict	0.77	0.079	9.793	0	0.77	0.834
age	-0.039	0.024	-1.627	0.104	-0.039	-0.148
Cell_PC1	-0.377	0.145	-2.604	0.009	-0.377	-0.318
Cell_PC2	-0.115	0.28	-0.41	0.682	-0.115	-0.035
Cell_PC3	-0.721	0.293	-2.461	0.014	-0.721	-0.295
Direct care	0.01	0.045	0.223	0.824	0.01	0.018
Indirect care	0.05	0.025	2.04	0.041	0.05	0.184
Conflict CMR PC2 ~
conflict	0.366	0.116	3.146	0.002	0.366	0.396
age	-0.029	0.035	-0.82	0.412	-0.029	-0.111
Cell_PC1	0.25	0.214	1.166	0.244	0.25	0.211
Cell_PC2	-0.41	0.414	-0.989	0.323	-0.41	-0.124
Cell_PC3	0.473	0.433	1.091	0.275	0.473	0.194
Direct care	-0.044	0.066	-0.663	0.507	-0.044	-0.08
Indirect care	0.048	0.037	1.315	0.189	0.048	0.175
Conflict CMR PC3 ~
conflict	0.675	0.084	8.029	0	0.675	0.73
age	0.043	0.025	1.683	0.092	0.043	0.164
Cell_PC1	-0.026	0.155	-0.166	0.868	-0.026	-0.022
Cell_PC2	0.849	0.299	2.84	0.005	0.849	0.257
Cell_PC3	-0.097	0.313	-0.308	0.758	-0.097	-0.04
Direct care	0.03	0.048	0.632	0.527	0.03	0.055
Indirect care	-0.023	0.026	-0.879	0.379	-0.023	-0.085
Direct care CMR PC ~
Direct care	-0.404	0.048	-8.41	0	-0.404	-0.74
age	-0.032	0.026	-1.236	0.217	-0.032	-0.121
Cell_PC1	-0.263	0.156	-1.684	0.092	-0.263	-0.222
Cell_PC2	-0.058	0.302	-0.191	0.848	-0.058	-0.017
Cell_PC3	-0.483	0.316	-1.53	0.126	-0.483	-0.198
conflict	0.043	0.085	0.507	0.612	0.043	0.047
Indirect care	0.037	0.027	1.396	0.163	0.037	0.135
Indirect care CMR PC ~
Indirect care	-0.213	0.029	-7.389	0	-0.213	-0.777
age	0.022	0.028	0.794	0.427	0.022	0.085
Cell_PC1	-0.063	0.169	-0.375	0.708	-0.063	-0.054
Cell_PC2	0.643	0.327	1.965	0.049	0.643	0.195
Cell_PC3	-0.19	0.342	-0.554	0.58	-0.19	-0.078
conflict	-0.061	0.092	-0.667	0.505	-0.061	-0.066
Direct care	0.028	0.052	0.546	0.585	0.028	0.052
Covariances:
	Estimate	Std.Err	z-value	P(>|z|)	Std.lv	Std.all
Conflict CMR PC1 ~~
Conflict CMR PC2	-0.016	0.068	-0.229	0.819	-0.016	-0.031
Conflict CMR PC3	-0.04	0.049	-0.809	0.419	-0.04	-0.111
Direct care CMR PC	-0.022	0.05	-0.45	0.653	-0.022	-0.061
Indirect care CMR PC	-0.081	0.055	-1.483	0.138	-0.081	-0.206
Conflict CMR PC2~~
Conflict CMR PC3	-0.167	0.076	-2.189	0.029	-0.167	-0.312
Direct care CMR PC	0	0.073	-0.004	0.997	0	-0.001
Indirect care CMR PC	0.022	0.079	0.271	0.786	0.022	0.037
Conflict CMR PC3~~
Direct care CMR PC	0.048	0.053	0.906	0.365	0.048	0.124
Indirect care CMR PC	0.191	0.063	3.028	0.002	0.191	0.452
Direct care CMR PC~~
Indirect care CMR PC	-0.019	0.058	-0.322	0.747	-0.019	-0.044
Variances:
	Estimate	Std.Err	z-value	P(>|z|)	Std.lv	Std.all
Conflict CMR PC1	0.337	0.065	5.196	0	0.337	0.344
Conflict CMR PC2	0.739	0.142	5.196	0	0.739	0.753
Conflict CMR PC3	0.385	0.074	5.196	0	0.385	0.393
Direct care CMR PC	0.392	0.075	5.196	0	0.392	0.4
Indirect care CMR PC	0.461	0.089	5.196	0	0.461	0.47

### Sheet: Model2
	Estimate	Std.Err	z-value	P(>|z|)	Std.lv	Std.all
Conflict CMR PC1 ~
conflict	0.713	0.072	9.867	0	0.713	0.745
Indirect care	0.072	0.027	2.646	0.008	0.072	0.253
Total children	-0.111	0.05	-2.229	0.026	-0.111	-0.211
Cell_PC1	-0.384	0.124	-3.105	0.002	-0.384	-0.313
Cell_PC2	-0.053	0.256	-0.207	0.836	-0.053	-0.016
Cell_PC3	-0.81	0.256	-3.164	0.002	-0.81	-0.321
Conflict CMR PC2 ~
conflict	0.285	0.108	2.647	0.008	0.285	0.311
Indirect care	0.101	0.04	2.548	0.011	0.101	0.373
Total children	-0.178	0.074	-2.41	0.016	-0.178	-0.356
Cell_PC1	0.348	0.184	1.889	0.059	0.348	0.297
Cell_PC2	-0.532	0.381	-1.396	0.163	-0.532	-0.163
Cell_PC3	0.602	0.381	1.58	0.114	0.602	0.249
Conflict CMR PC3 ~
conflict	0.747	0.07	10.716	0	0.747	0.775
Indirect care	-0.043	0.028	-1.531	0.126	-0.043	-0.151
Total children	0.112	0.048	2.348	0.019	0.112	0.213
Cell_PC1	0.014	0.119	0.117	0.907	0.014	0.011
Cell_PC2	0.622	0.247	2.518	0.012	0.622	0.181
Cell_PC3	0.049	0.247	0.197	0.844	0.049	0.019
Direct care CMR PC ~
Direct care	-0.4	0.049	-8.109	0	-0.4	-0.734
Indirect care CMR PC ~
Indirect care	-0.19	0.027	-7.086	0	-0.19	-0.694
Conflict~
dad_age	-0.023	0.025	-0.937	0.349	-0.023	-0.158
Total children	-0.048	0.092	-0.519	0.604	-0.048	-0.087
Direct care~
dad_age	0.021	0.043	0.489	0.625	0.021	0.084
Total children	-0.038	0.159	-0.236	0.813	-0.038	-0.041
Indirect care ~
dad_age	0.093	0.066	1.408	0.159	0.093	0.189
Total children	0.914	0.247	3.699	0	0.914	0.496
Total children~
dad_age	0.165	0.029	5.741	0	0.165	0.616
Covariances:
	Estimate	Std.Err	z-value	P(>|z|)	Std.lv	Std.all
Conflict CMR PC1 ~~
Conflict CMR PC2	-0.042	0.066	-0.647	0.518	-0.042	-0.088
Conflict CMR PC3	-0.038	0.049	-0.759	0.448	-0.038	-0.104
Direct care CMR PC	-0.025	0.053	-0.47	0.638	-0.025	-0.064
Indirect care CMR PC	-0.095	0.057	-1.655	0.098	-0.095	-0.231
Conflict CMR PC2~~
Conflict CMR PC3	-0.147	0.074	-1.985	0.047	-0.147	-0.281
Direct care CMR PC	-0.01	0.076	-0.133	0.895	-0.01	-0.018
Indirect care CMR PC	0.015	0.081	0.186	0.852	0.015	0.025
Conflict CMR PC3~~
Direct care CMR PC	0.053	0.058	0.913	0.361	0.053	0.125
Indirect care CMR PC	0.218	0.068	3.227	0.001	0.218	0.489
Direct care CMR PC~~
Indirect care CMR PC	-0.025	0.065	-0.386	0.699	-0.025	-0.053
Variances:
	Estimate	Std.Err	z-value	P(>|z|)	Std.lv	Std.all
Conflict CMR PC1	0.332	0.064	5.196	0	0.332	0.316
Conflict CMR PC2	0.693	0.133	5.196	0	0.693	0.721
Conflict CMR PC3	0.394	0.076	5.196	0	0.394	0.37
Direct care CMR PC	0.451	0.087	5.196	0	0.451	0.461
Indirect care CMR PC	0.506	0.097	5.196	0	0.506	0.519
Conflict	1.092	0.21	5.196	0	1.092	0.95
Direct care	3.278	0.631	5.196	0	3.278	0.995
Indirect care	7.866	1.514	5.196	0	7.866	0.603
Total children	2.388	0.46	5.196	0	2.388	0.621
